# Combined inhibition of MDM2 and PARP lead to a synergistic anti-tumoral response in p53 wild-type rhabdomyosarcoma models

**DOI:** 10.1101/2024.12.03.626050

**Authors:** Guillem Pons, Patricia Zarzosa, Gabriel Gallo-Oller, Amelie Wenz, Maris Lapins, Lia García-Gilabert, Júlia Sansa-Girona, Natalia Navarro, Miguel F. Segura, Aroa Soriano, Gabriela Guillén, Raquel Hladun, Josep Sánchez de Toledo, Soledad Gallego, Jordi Carreras-Puigvert, Lucas Moreno, Josep Roma

## Abstract

Targeting MDM2-p53 interaction to enhance p53 activity represents a promising antitumoral strategy for p53 wild-type pediatric tumors, including soft-tissue sarcomas. However, results from early-phase clinical trials in hematological and solid cancers have shown limited efficacy of MDM2 inhibitors, underscoring the necessity to explore more effective combinations with other agents. In this study, we provide results from a 22-drug combination screening demonstrating the therapeutic potential of combining siremadlin (MDM2 inhibitor) and olaparib (PARP inhibitor) for treating p53 wild-type rhabdomyosarcoma (p53 WT RMS). Cell survival, cell death, and apoptosis analysis revealed synergistic effects of combining siremadlin plus olaparib *in vitro*. The combination of both drugs led to a significant increase in p53 activity, as evidenced by p53 accumulation and K382 acetylation, along with an increased expression of bona fide p53 targets. Furthermore, treatment with both drugs resulted in significant reduction of tumor growth and increased mice overall survival when compared to single treatments and control in cell line-derived orthotopic xenograft models. Overall, our study demonstrates, for the first time, the synergistic effect of combining siremadlin plus olaparib in inhibiting p53 WT RMS tumor growth *in vitro* and *in vivo*. Our findings support the potential to study the combination of both drugs in clinical trials and warrants further investigation in other tumors with similar molecular features.
