## Supplementary Table S2. Number of cells seeded for "Combined inhibition of MDM2 and PARP lead to a synergistic anti-tumoral response in p53 wild-type rhabdomyosarcoma models"

### Sheet: Supplementary Table S2
	Supplementary Table S2. Number of cells seeded per well or dish
		96-well plates		24-well plates	60 mm dish	100 mm dish
	Cell lines	72 h	Time course	Assays	Assays	Assays
	RH18	4 x 103	2 x 103	2.5 x 104	5 x 106	1 x 106
	RH36	3 x 103	1 x 103	2 x 104	4 x 106	8 x 105
	CW9019	4 x 103	2 x 103	2.5 x 104	5 x 106	1 x 106
	RH28	1 x 104	-	-	1 x 106	2 x 106
	RH4	2 x 103	-	-	2.5 x 105	5 x 105
	RD	1.5 x 103	-	-	2 x 105	2 x 105
