## Supplementary Table S3. Drugs and doses used for "Combined inhibition of MDM2 and PARP lead to a synergistic anti-tumoral response in p53 wild-type rhabdomyosarcoma models"

### Sheet: Supplementary Table S3
	Supplementary Table S3. Drugs and doses used
	Initial drug screening						Combination drug screening				Combination 5x5 matrix					Cell painting
	Name	Target	Dose 100X	Dose 10X	Dose 1X		Name	Target	Dose		Name	Target	Doses			Single-drug
	Siremadlin	MDM2	1 µM	0.1 µM	0.01 µM		Siremadlin	MDM2	0.1 µM		Siremadlin	MDM2	0, 20, 40, 80, 160 nM			Name	Target	Doses
	Idasanutlin	MDM2	1 µM	0.1 µM	0.01 µM		Linsitinib	IGF1R	0.1 µM		Olaparib	PARP	0, 1, 2, 4, 8 μM			Siremadlin	MDM2	0.02 μM to 1.6 μM
	AMG232	MDM2	1 µM	0.1 µM	0.01 µM		Omipalisib	PI3K	0.01 µM							Olaparib	PARP	0.05 μM to 10 μM
	MI-773	MDM2	1 µM	0.1 µM	0.01 µM		Buparlisib	PI3K	1 µM		IC50					Tetrandrine	Calcium channels	1 μM, 3 μM, and 10 μM
	Linsitinib	IGF1R	10 µM	1 µM	0.1 µM		Everolimus	mTOR	1 nM		Name	Target	Doses in p53 WT cells	Doses in p53 MUT cells		Metoclopramide	D2, 5HT3, 5HT4	10 μM, 30 μM, 100 μM
	Omipalisib	PI3K	1 µM	0.1 µM	0.01 µM		MK-2206	AKT	1 µM		Siremadlin	MDM2	10 μM to 1.05 nM (2/5 dilution)	65 μM to 1.05 nM (2/5 dilution)		Fenbendazole	beta-tubulin	0.3 μM, 1 μM, and 3 μM
	Buparlisib	PI3K	10 µM	1 µM	0.1 µM		Trametinib	MEK	0.1 µM		Idasanutlin	MDM2	10 μM to 1.05 nM (2/5 dilution)	65 μM to 1.05 nM (2/5 dilution)		Etoposide	DNA topoisomerase II	0.3 μM, 1 μM, and 3 μM
	Everolimus	mTOR	10 nM	1 nM	0.1 nM		Selumetinib	MEK	0.1 µM		AMG232	MDM2	10 μM to 1.05 nM (2/5 dilution)	65 μM to 1.05 nM (2/5 dilution)		D-Sorbitol	-	1 μM, 10 μM, and 30 μM
	MK-2206	AKT	10 µM	1 µM	0.1 µM		Venetoclax	BCL2	1 µM		MI-773	MDM2	10 μM to 1.05 nM (2/5 dilution)	65 μM to 1.05 nM (2/5 dilution)
	Trametinib	MEK	1 µM	0.1 µM	0.01 µM		Palbociclib	CDK4/6	10 µM		Olaparib	PARP	10 μM to 19.53 nM (1/2 dilution)			Combined
	Selumetinib	MEK	1 µM	0.1 µM	0.01 µM		Bortezomib	Proteasome	5 nM		Actinomycin	Chemotherapy	10 nM to 0.0195 nM (1/2 dilution)			Compound (steady)	Doses	Compound (increasing)	Doses
	Venetoclax	BCL2	100 nM	10 nM	1 nM		Vorinostat	HDAC	1 µM		Vincristine	Chemotherapy	100 nM to 0.195 nM (1/2 dilution)			Siremadlin	0.04 and 0.08 μM	Olaparib	0.05 μM to 10 μM
	Palbociclib	CDK4/6	10 µM	1 µM	0.1 µM		Olaparib	PARP	10 µM		Phosphoramide mustard	Chemotherapy	10 μM to 19.53 nM (1/2 dilution)			Olaparib	3, 4 and 8 μM	Siremadlin	0.02 μM to 1.6 μM
	Bortezomib	Proteasome	100 nM	10 nM	1 nM		PTC-028	BMI1	0.1 µM		Irinotecan	Chemotherapy	10 μM to 19.53 nM (1/2 dilution)
	Vorinostat	HDAC	1 µM	0.1 µM	0.01 µM		Adavosertib	WEE1	0.1 µM		Temozolamide	Chemotherapy	10 μM to 19.53 nM (1/2 dilution)
	Olaparib	PARP	10 µM	1 µM	0.1 µM		Actinomycin	Chemotherapy	0.1 nM		Cisplatin	Chemotherapy	10 μM to 19.53 nM (1/2 dilution)
	PTC-028	BMI1	1 µM	0.1 µM	0.01 µM		Vincristine	Chemotherapy	10 nM		Doxorubicin	Chemotherapy	10 μM to 19.53 nM (1/2 dilution)
	Adavosertib	WEE1	1 µM	0.1 µM	0.01 µM		Phosphoramide mustard	Chemotherapy	10 µM		Etoposide	Chemotherapy	10 μM to 19.53 nM (1/2 dilution)
	Actinomycin	Chemotherapy	1 nM	0.1 nM	0.01 nM		Cisplatin	Chemotherapy	10 µM
	Vincristine	Chemotherapy	100 nM	10 nM	1 nM		Irinotecan	Chemotherapy	1 µM
	Phosphoramide mustard	Chemotherapy	10 µM	1 µM	0.1 µM		Temozolamide	Chemotherapy	10 µM
	Cisplatin	Chemotherapy	10 µM	1 µM	0.1 µM		Doxorubicin	Chemotherapy	0.1 µM
	Irinotecan	Chemotherapy	10 µM	1 µM	0.1 µM		Etoposide	Chemotherapy	1 µM
	Temozolamide	Chemotherapy	10 µM	1 µM	0.1 µM
	Doxorubicin	Chemotherapy	10 µM	1 µM	0.1 µM
	Etoposide	Chemotherapy	10 µM	1 µM	0.1 µM
