## Supplementary Table S4. List of antibodies used for WB for "Combined inhibition of MDM2 and PARP lead to a synergistic anti-tumoral response in p53 wild-type rhabdomyosarcoma models"

### Sheet: Supplementary Table S2
	Supplementary Table S3. List of antibodies used for Western Blot
	Primary Ab
	Target	MW	Origin	Dilution	Reference	Company
	PARP (total)	115	Rabbit	1:1000	#9542	Cell Signaling Technology
	p-Rb (S807/11)	110	Rabbit	1:1000	#9308	Cell Signaling Technology
	cl-PARP	90	Rabbit	1:1000	#9542	Cell Signaling Technology
	MDM2	90	Mouse	1:1000	#sc965	Santa Cruz Biotechnology
	cl-MDM2	60	Mouse	1:1000	#sc965	Santa Cruz Biotechnology
	Cyclin B1	58	Mouse	1:1000	#05-373	Merck Millipore
	p53	53	Mouse	1:2000	#sc126	Santa Cruz Biotechnology
	ac-p53 (K382)	53	Rabbit	1:1000	#2525	Cell Signaling Technology
	Actin	43	Mouse	1:8000	#sc47778	Santa Cruz Biotechnology
	BAX	17	Rabbit	1:2000	#ABC11	Merck Millipore
	p21	19	Rabbit	1:2000	#2947	Cell Signaling Technology
	Secondary Ab
	Target	MW	Origin	Dilution	Reference	Company
	Rabbit IgG	‒	Goat	1:5000	#A0545	Sigma-Aldrich, Merck
	Mouse IgG	‒	Rabbit	1:2000	#P0260	Agilent Technologies
